# Directed evolution of compact RNA-guided nucleases for enhanced activity in mammalian cells

**DOI:** 10.1101/2025.10.27.684765

**Authors:** Fedor Gorbenko, Irene Sala, Young-Yoon Lee, Lilly van de Venn, Charles D Yeh, András Tálas, Tautvydas Karvelis, Gytis Druteika, Luca V. Bechter, Iryna Vykhlyantseva, Markus S. Schröder, Ana Gvozdenovic, Gerald Schwank, Virginijus Siksnys, Jacob E. Corn

## Abstract

RNA-guided nucleases enable DNA editing and offer promise for treating genetic diseases, particularly when used for precise sequence replacement. However, many of the most effective enzymes, such as *S. pyogenes* Cas9, are too large for delivery using vectors like adeno-associated virus (AAV). This has prompted interest in smaller alternatives from the Cas12f and TnpB families. Yet, these nucleases often show low activity in mammalian cells, limiting their utility. To address this, we used directed evolution in human cells to select variants with greatly improved activity. The resulting variants, Cas12f1Super and TnpBSuper, exhibited up to 11-fold increase in editing efficiency without increased off-target effects. When tested as a base editor, Cas12f1Super showed up to 10-fold improvement relative to the previously engineered CasMINI, suggesting utility beyond nuclease-related activities. These compact and efficient genome editors expand the current toolkit and hold promise for both research and therapeutic use in mammalian systems.
