## Supplementary Table 1 for "Directed evolution of compact RNA-guided nucleases for enhanced activity in mammalian cells"

### Sheet: CasMINI variants
CasMINI variant	mutations
V4	K52E
V16	K52E
V9	K52E, R222M, S342N
V37	K52E, F94Y
V20.5	K55E, F240Y, A378T
V75	K47E, K506E
V1	E206K, S342C
V163	F94L, I131N, Q244R, F341S, K430N
V45	R86W, I313T
V25	K55I, V329I, S524G
V21	N133K, S251Y, K263M, E488V
V108	K499N
V123	R222S

### Sheet: CasMINI CVs
CasMINI combinatorial variants (CV)	mutations
CV16	K52E, K55E, R66E, K129E, E206K, K227E, N504D, K506E
CV17	K52E, R66E, K129E, E206K, K227E, N504D, K506E
CV18	K52E, K129E, E206K, K227E, N504D, K506E
CV19	K52E, R66E, K129E, E206K, K227E, K506E
CV20 (Cas12f1Super)	K52E, K129E, E206K, K227E, K506E

### Sheet: TnpB variants
TnpB variant	mutations
V322	E73K, L155V, G240R, G299A, A384T
V285	A15V, V192L
V8	H163Y
V129	T218A
V158	H163Y, T381S
V192	L172V
V32	V192L
V163	E66D, D196E
V315	Q227R
V231	R110K, A237V
V235	K84R, S379T
V201	R221K
V173	G299S
V199	Q258R
V86	K207M, T218A,A312V,V374A
V156	V254A
V152	K84R, G146C, D333N

### Sheet: TnpB CVs
TnpB combinatorial variants (CV)	mutations
V322	E73K, L155V, G240R, G299A, A384T
CV1	E73K, L155V, V192L, G240R, G299A, A384T
CV2 (TnpBSuper)	E73K, L155V, H163Y, L172V, V192L, E209V, G240R, G299A, A384T
CV3	E73K, H163Y, L172V, V192L, E209V, G240R, G299A, A384T
CV4	E73K, L155V, H163Y, V192L, E209V, G240R, G299A, A384T
CV5	E73K, H163Y, V192L, E209V, G240R, G299A, A384T
