## Supplementary Table 2 for "Directed evolution of compact RNA-guided nucleases for enhanced activity in mammalian cells"

### Sheet: Variants amplification primers
primers used to amplify library of variants after each round of selection for HDR
fwd primer 5'-3'	GAACTTCCTGACTAGGGGAG
rev primer 5'-3'	CACCATGCCAAAGAAGAAGC

### Sheet: Targets and sequencing primers
Target name	Type of target	Target sequence 5'-3'	AmpliconNGS fwd primer 5'-3'	AmpliconNGS rev primer 5'-3'
Target CM1	Reporter (CasMINI)	GCCAGAGCCGGGGTGTGCAG	CTTTCCCTACACGACGCTCTTCCGATCTGCCCTTTTTGAGTTTGGATCTTGGTTC	GGAGTTCAGACGTGTGCTCTTCCGATCTTTCAGGGTCAGCTTGCCGTAG
Target CM2	Reporter (CasMINI)	AGAGTCGGCCAAGGACGCAG	CTTTCCCTACACGACGCTCTTCCGATCTGCCCTTTTTGAGTTTGGATCTTGGTTC	GGAGTTCAGACGTGTGCTCTTCCGATCTTTCAGGGTCAGCTTGCCGTAG
Target TB1	Reporter (TnpB)	CTGAAGGGAGCCCTTCTTCT	CTTTCCCTACACGACGCTCTTCCGATCTGCCCTTTTTGAGTTTGGATCTTGGTTC	GGAGTTCAGACGTGTGCTCTTCCGATCTTTCAGGGTCAGCTTGCCGTAG
Target TB2	Reporter (TnpB)	CGCCTGCTCTGTCCCGCGGCG	CTTTCCCTACACGACGCTCTTCCGATCTGCCCTTTTTGAGTTTGGATCTTGGTTC	GGAGTTCAGACGTGTGCTCTTCCGATCTTTCAGGGTCAGCTTGCCGTAG
CLIC4	Endogenous (CasMINI)	CCCTGGCTACCTCCCCTACC	CTTTCCCTACACGACGCTCTTCCGATCTTGCACGAACATGCAGTTATTGAAG	GGAGTTCAGACGTGTGCTCTTCCGATCTAAGTTCTGCCATCTATACACAGTG
COL8A1	Endogenous (CasMINI)	GATTCATTCTCAGTGCCATG	CTTTCCCTACACGACGCTCTTCCGATCTCAGGGTGGAGGATAAGAAGG	GGAGTTCAGACGTGTGCTCTTCCGATCTCACACCTCTACTCTTGCTCTAC
KRT1	Endogenous (CasMINI)	CATCCCCAGGACACACACAC	CTTTCCCTACACGACGCTCTTCCGATCTCAAATACCAATAGCAAAGCGCATAC	GGAGTTCAGACGTGTGCTCTTCCGATCTATCAGCTCTAAAAAACTCAGATAAACC
NLRC4	Endogenous (CasMINI)	GAGGGAGACACAAGTTGATA	CTTTCCCTACACGACGCTCTTCCGATCTTCTTTGGGAGTTGTTTTGGCTTTTAGTC	GGAGTTCAGACGTGTGCTCTTCCGATCTCTTAGGAGAAATGGAACTGCCCC
P2RX5	Endogenous (CasMINI)	CACATAGGCCATTCAGAAAC	CTTTCCCTACACGACGCTCTTCCGATCTCCTGCTGTAACGCTTAGGCTG	GGAGTTCAGACGTGTGCTCTTCCGATCTGTGCTGGGATTACAGACATGAGC
TAOK1	Endogenous (CasMINI)	GCATCAAGTTAACATCACAC	CTTTCCCTACACGACGCTCTTCCGATCTGATTTTGCTGCATGTGCAGGTC	GGAGTTCAGACGTGTGCTCTTCCGATCTCTTTCGTCAAGAGATTCCCTGACC
TTR (CasMINI)	Endogenous (CasMINI)	TAGAAGGGATATACAAAGTG	CTTTCCCTACACGACGCTCTTCCGATCTCCTCCATGCGTAACTTAATCCAGAC	GGAGTTCAGACGTGTGCTCTTCCGATCTCCTGGAATGCCAAAAGCAAAAACC
AGBL1	Endogenous (TnpB)	CTTTGTCCTGTGAGCTTCAC	CTTTCCCTACACGACGCTCTTCCGATCTCCTTCCTTAGAACATACGTAACACATGG	GGAGTTCAGACGTGTGCTCTTCCGATCTGGTGAACTGCATCAAGGTTGGAG
EMX1	Endogenous (TnpB)	GTGATGGGAGCCCTTCTTCT	CTTTCCCTACACGACGCTCTTCCGATCTACTCTGCCCTCGTGGGTTTG	GGAGTTCAGACGTGTGCTCTTCCGATCTAGTTTCTCATCTGTGCCCCTCC
RUNX1	Endogenous (TnpB)	GTTGATCATAACAGCTAACA	CTTTCCCTACACGACGCTCTTCCGATCTCCCAGCCTCCATAGCCATG	GGAGTTCAGACGTGTGCTCTTCCGATCTCCACATTCACTATAGGACTTTTGGCAAG
TTLL11	Endogenous (TnpB)	GAATGTGAGAGAAATTTTCC	CTTTCCCTACACGACGCTCTTCCGATCTCTCGCACGGAGGGATCATTC	GGAGTTCAGACGTGTGCTCTTCCGATCTATCAAGACTTTTGGCTACTAGAGATAAAGG
TTR (TnpB)	Endogenous (TnpB)	GAAAATCCACTTAGTAACAT	CTTTCCCTACACGACGCTCTTCCGATCTGTACCACAGAAATGTCCTAAGGAAGG	GGAGTTCAGACGTGTGCTCTTCCGATCTCTTGTTACATACACTCTACGTGGGG
VEGFA	Endogenous (TnpB)	GGTGGAAAGCTTAGGGAAGT	CTTTCCCTACACGACGCTCTTCCGATCTGAGGTGGCGGGATCAGATG	GGAGTTCAGACGTGTGCTCTTCCGATCTAGAGGCGATGACACATGAGC
CLIC4_off-target	Endogenous (CasMINI)	CCTTGGCTACATCCCCTGAC	CTTTCCCTACACGACGCTCTTCCGATCTAACAAACCTCTCCACGCTTG	GGAGTTCAGACGTGTGCTCTTCCGATCTTCTTCAGCCATCTTCTAGGTC
Pcsk9 (sgRNA 1)	Endogenous (CasMINI)	TTCAATCTGTAGCCTCTGGG	CTTTCCCTACACGACGCTCTTCCGATCTTGCCAGGAACCTACATTGTGG	GGAGTTCAGACGTGTGCTCTTCCGATCTCACACTAAGGTCAGTCGAGAC
Pcsk9 (sgRNA 2)	Endogenous (CasMINI)	TGACCTCTTCCCTGGCTTCT	CTTTCCCTACACGACGCTCTTCCGATCTTGCCAGGAACCTACATTGTGG	GGAGTTCAGACGTGTGCTCTTCCGATCTCACACTAAGGTCAGTCGAGAC
Pcsk9 (sgRNA 3)	Endogenous (CasMINI)	TCTTCGCCCAGAGCATCCCA	CTTTCCCTACACGACGCTCTTCCGATCTCTGTGGGCTGCTATTAGCTG	GGAGTTCAGACGTGTGCTCTTCCGATCTGCAGAGCAAAGCAAGTGGAG
Pcsk9 (sgRNA 4)	Endogenous (CasMINI)	TTCGGAAGAGTCAGCTAATC	CTTTCCCTACACGACGCTCTTCCGATCTAACGGATCACACTGTGTCTCT	GGAGTTCAGACGTGTGCTCTTCCGATCTGAAGTTCCCAGCTGCTGCAA
Pcsk9 (sgRNA 5)	Endogenous (CasMINI)	GGGACTAATTTTGGACGCTG	CTTTCCCTACACGACGCTCTTCCGATCTACCCACTCCTTTACCATGCC	GGAGTTCAGACGTGTGCTCTTCCGATCTGATGGTGGGGTGGTGACTC
Pcsk9 (sgRNA 6)	Endogenous (CasMINI)	GACGCTGTGTGGATCTCTTT	CTTTCCCTACACGACGCTCTTCCGATCTACCCACTCCTTTACCATGCC	GGAGTTCAGACGTGTGCTCTTCCGATCTGATGGTGGGGTGGTGACTC
Pcsk9 (sgRNA 7)	Endogenous (CasMINI)	CCCCCGGGAAGGACATCATC	CTTTCCCTACACGACGCTCTTCCGATCTACCCACTCCTTTACCATGCC	GGAGTTCAGACGTGTGCTCTTCCGATCTGATGGTGGGGTGGTGACTC
Pcsk9 (sgRNA 8)	Endogenous (CasMINI)	GTAGAGAAGTGGATCAGCCT	CTTTCCCTACACGACGCTCTTCCGATCTGTACCTCCAGGCATTGTGGC	GGAGTTCAGACGTGTGCTCTTCCGATCTGGTACCCTCCCTGCCATC
Pcsk9 (ωRNA 1)	Endogenous (TnpB)	GACATAGCCCCGGCGGGCAG	CTTTCCCTACACGACGCTCTTCCGATCTTGCCAGGAACCTACATTGTGG	GGAGTTCAGACGTGTGCTCTTCCGATCTCACACTAAGGTCAGTCGAGAC
Pcsk9 (ωRNA 2)	Endogenous (TnpB)	TGATCAGGCGAGCAAGTGTG	CTTTCCCTACACGACGCTCTTCCGATCTGTACCACCCCTGGAGCATTA	GGAGTTCAGACGTGTGCTCTTCCGATCTCTGTGCCCTTCCCTTGACAG
Pcsk9 (ωRNA 3)	Endogenous (TnpB)	GACGTCTTTGGTAGAGAAGT	CTTTCCCTACACGACGCTCTTCCGATCTGGTACCCTCCCTGCCATC	GGAGTTCAGACGTGTGCTCTTCCGATCTCCTCTGTGACTCTGTACCTC
Pcsk9 (ωRNA 4)	Endogenous (TnpB)	CAGGCGAGCAAGTGTGACAG	CTTTCCCTACACGACGCTCTTCCGATCTGTACCACCCCTGGAGCATTA	GGAGTTCAGACGTGTGCTCTTCCGATCTCTGTGCCCTTCCCTTGACAG
TRAC (sgRNA 1)	Endogenous (CasMINI)	GAGTCTCTCAGCTGGTACAC	CTTTCCCTACACGACGCTCTTCCGATCTGACTCCAGCCTGGGTTGG	GGAGTTCAGACGTGTGCTCTTCCGATCTGCTCCAGGCCACAGCAC
TRAC (sgRNA 2)	Endogenous (CasMINI)	ATTCTCAAACAAATGTGTCA	CTTTCCCTACACGACGCTCTTCCGATCTGACTCCAGCCTGGGTTGG	GGAGTTCAGACGTGTGCTCTTCCGATCTGCTCCAGGCCACAGCAC
TRAC (sgRNA 3)	Endogenous (CasMINI)	AGAATCAAAATCGGTGAATA	CTTTCCCTACACGACGCTCTTCCGATCTGACTCCAGCCTGGGTTGG	GGAGTTCAGACGTGTGCTCTTCCGATCTGCTCCAGGCCACAGCAC
TRAC (sgRNA 4)	Endogenous (CasMINI)	TTTGAGAATCAAAATCGGTG	CTTTCCCTACACGACGCTCTTCCGATCTGACTCCAGCCTGGGTTGG	GGAGTTCAGACGTGTGCTCTTCCGATCTGCTCCAGGCCACAGCAC
TRAC (sgRNA 5)	Endogenous (CasMINI)	TGACACATTTGTTTGAGAAT	CTTTCCCTACACGACGCTCTTCCGATCTGACTCCAGCCTGGGTTGG	GGAGTTCAGACGTGTGCTCTTCCGATCTGCTCCAGGCCACAGCAC
TRAC (sgRNA 6)	Endogenous (CasMINI)	TCTGTGATATACACATCAGA	CTTTCCCTACACGACGCTCTTCCGATCTGACTCCAGCCTGGGTTGG	GGAGTTCAGACGTGTGCTCTTCCGATCTGCTCCAGGCCACAGCAC
TRAC (sgRNA 7)	Endogenous (CasMINI)	TTGCTCCAGGCCACAGCACT	CTTTCCCTACACGACGCTCTTCCGATCTCCAGTGACAAGTCTGTCTGCC	GGAGTTCAGACGTGTGCTCTTCCGATCTCTGAAGCAAGGAAACAGCCTGC
TRAC (sgRNA 8)	Endogenous (CasMINI)	CATGTGCAAACGCCTTCAAC	CTTTCCCTACACGACGCTCTTCCGATCTCCAGTGACAAGTCTGTCTGCC	GGAGTTCAGACGTGTGCTCTTCCGATCTCTGAAGCAAGGAAACAGCCTGC
TRAC (sgRNA 9)	Endogenous (CasMINI)	CACATGCAAAGTCAGATTTG	CTTTCCCTACACGACGCTCTTCCGATCTCCAGTGACAAGTCTGTCTGCC	GGAGTTCAGACGTGTGCTCTTCCGATCTCTGAAGCAAGGAAACAGCCTGC
TRAC (ωRNA 10)	Endogenous (TnpB)	TCTCAAACAAATGTGTCACA	CTTTCCCTACACGACGCTCTTCCGATCTCCAGTGACAAGTCTGTCTGCC	GGAGTTCAGACGTGTGCTCTTCCGATCTCTGAAGCAAGGAAACAGCCTGC
EMX1 (sgRNA 1)	Endogenous (SpCas9)	GCTCCCATCACATCAACCGG	CTTTCCCTACACGACGCTCTTCCGATCTACTCTGCCCTCGTGGGTTTG	GGAGTTCAGACGTGTGCTCTTCCGATCTAGTTTCTCATCTGTGCCCCTCC
EMX1 (sgRNA 2)	Endogenous (SpCas9)	GCGCCACCGGTTGATGTGAT	CTTTCCCTACACGACGCTCTTCCGATCTACTCTGCCCTCGTGGGTTTG	GGAGTTCAGACGTGTGCTCTTCCGATCTAGTTTCTCATCTGTGCCCCTCC
EMX1 (sgRNA 3)	Endogenous (SpCas9)	GTACAAACGGCAGAAGCTGG	CTTTCCCTACACGACGCTCTTCCGATCTACTCTGCCCTCGTGGGTTTG	GGAGTTCAGACGTGTGCTCTTCCGATCTAGTTTCTCATCTGTGCCCCTCC
RUNX1 (sgRNA 1)	Endogenous (SpCas9)	CAGTTTTTGAGTGTTAACCA	CTTTCCCTACACGACGCTCTTCCGATCTCCCAGCCTCCATAGCCATG	GGAGTTCAGACGTGTGCTCTTCCGATCTCCACATTCACTATAGGACTTTTGGCAAG
RUNX1 (sgRNA 2)	Endogenous (SpCas9)	TGGACATTAGAGCCAGCCCA	CTTTCCCTACACGACGCTCTTCCGATCTCCCAGCCTCCATAGCCATG	GGAGTTCAGACGTGTGCTCTTCCGATCTCCACATTCACTATAGGACTTTTGGCAAG
TTR (sgRNA 1)	Endogenous (SpCas9)	GTTCAAGTCATGTTACTAAG	CTTTCCCTACACGACGCTCTTCCGATCTGTACCACAGAAATGTCCTAAGGAAGG	GGAGTTCAGACGTGTGCTCTTCCGATCTCTTGTTACATACACTCTACGTGGGG
P2RX5 (sgRNA 1)	Endogenous (SpCas9)	AAGTCCTTGTATTTACACAT	CTTTCCCTACACGACGCTCTTCCGATCTCCTGCTGTAACGCTTAGGCTG	GGAGTTCAGACGTGTGCTCTTCCGATCTGTGCTGGGATTACAGACATGAGC
P2RX5 (sgRNA 2)	Endogenous (SpCas9)	AAATACAAGGACTTAACACA	CTTTCCCTACACGACGCTCTTCCGATCTCCTGCTGTAACGCTTAGGCTG	GGAGTTCAGACGTGTGCTCTTCCGATCTGTGCTGGGATTACAGACATGAGC
P2RX5 (sgRNA 3)	Endogenous (SpCas9)	ATGGCCTATGTGTAAATACA	CTTTCCCTACACGACGCTCTTCCGATCTCCTGCTGTAACGCTTAGGCTG	GGAGTTCAGACGTGTGCTCTTCCGATCTGTGCTGGGATTACAGACATGAGC
NLRC4 (sgRNA 1)	Endogenous (SpCas9)	TCTCCCTCTAAAATGTGAAG	CTTTCCCTACACGACGCTCTTCCGATCTTCTTTGGGAGTTGTTTTGGCTTTTAGTC	GGAGTTCAGACGTGTGCTCTTCCGATCTCTTAGGAGAAATGGAACTGCCCC
NLRC4 (sgRNA 2)	Endogenous (SpCas9)	GAGTTCTGTGTGTCTAAGGG	CTTTCCCTACACGACGCTCTTCCGATCTTCTTTGGGAGTTGTTTTGGCTTTTAGTC	GGAGTTCAGACGTGTGCTCTTCCGATCTCTTAGGAGAAATGGAACTGCCCC
NLRC4 (sgRNA 3)	Endogenous (SpCas9)	GGAGGCGGTGAATTTTTGAC	CTTTCCCTACACGACGCTCTTCCGATCTTCTTTGGGAGTTGTTTTGGCTTTTAGTC	GGAGTTCAGACGTGTGCTCTTCCGATCTCTTAGGAGAAATGGAACTGCCCC

### Sheet: Plasmid cleavage assay oligos
Name	Sequence, 5’-3’	Description
TK-3983	GCGAATTAATACGACTCACTATAGGGACCGCTTCACTTAGAGTGAAGGTGGGCTGCT	sgRNA 1st round PCR, Fwd1
TK-3984	CCGAAGAAAGCACTTCTCGACATTAGGCTGATGCAAGCAGCCCACCTTCACTCTAAG	sgRNA 1st round PCR, Rev1
TK-3985	GCATCAGCCTAATGTCGAGAAGTGCTTTCTTCGGAAAGTAACCCTCGAAACAAAG	sgRNA 1st round PCR, Fwd2
TK-3986	GTGTGTGTGTCCTGGGGATGGTTGCATTCCTTTCTTTGTTTCGAGGGTTACTTTCC	sgRNA 1st round PCR, KRT1, Rev2
TK-3987	CTGCACACCCCGGCTCTGGCGTTGCATTCCTTTCTTTGTTTCGAGGGTTACTTTCC	sgRNA 1st round PCR, Target CM1, Rev2
TK-3988	GCGAATTAATACGACTCACTATAGG	sgRNA 2nd round PCR, Fwd3
TK-3989	GTGTGTGTGTCCTGGGGATG	sgRNA 2nd round PCR, KRT1, Rev3
TK-3990	CTGCACACCCCGGCTCTGGC	sgRNA 2nd round PCR, Target CM1, Rev3
TK-3993	GATTTTTACATCCCCAGGACACACACAC	Target cloning, KRT1 (pTK1910), Fwd
TK-3994	TTTGGTGTGTGTGTCCTGGGGATGTAAA	Target cloning, KRT1 (pTK1910), Rev
TK-3995	GATTTTTAGCCAGAGCCGGGGTGTGCAG	Target cloning, Target CM1 (pTK1911), Fwd
TK-3996	TTTGCTGCACACCCCGGCTCTGGCTAAA	Target cloning, Target CM1 (pTK1911), Rev
	˙
