## Supplementary Table 3 for "Directed evolution of compact RNA-guided nucleases for enhanced activity in mammalian cells"

### Sheet: ssODNs
Target name	Type of target	ssODN (5'-3')
Target CM1	Reporter (CasMINI)	TTCATTCTCAAGCCTCAGACAGTGGTTCAAAGTTTTTTTCTTCCATTTCAGGTGTCGTGGGAGCCTTTAGCCAGAGCCGAAACTTGCAGCCACCATGGTTAGCAAGGGCGAGGAGCTGTTCACCGGGGTGGTGCCCATCCTGGTCGAGCTGGACGGCGACGTAAACGGCCACAAGTTCAG
Target CM2	Reporter (CasMINI)	CATTCTCAAGCCTCAGACAGTGGTTCAAAGTTTTTTTCTTCCATTTCAGGTGTCGTGGGAGCCTTTAAGAGTCGGCCCCAACCGCAGCCACCATGGTTAGCAAGGGCGAGGAGCTGTTCACCGGGGTGGTGCCCATCCTGGTCGAGCTGGACGGCGACGTAAACGGCCACAAGTTCAGCG
Target TB1	Reporter (TnpB)	CATTCTCAAGCCTCAGACAGTGGTTCAAAGTTTTTTTCTTCCATTTCAGGTGTCGTGGGAGCCTTGATCGCCTGCTCTAGTTTGCGGCGCCACCATGGTTAGCAAGGGCGAGGAGCTGTTCACCGGGGTGGTGCCCATCCTGGTCGAGCTGGACGGCGACGTAAACGGCCACAAGTTCAG
Target TB2	Reporter (TnpB)	CATTCTCAAGCCTCAGACAGTGGTTCAAAGTTTTTTTCTTCCATTTCAGGTGTCGTGGGAGCCTTGATCTGAAGGGAGTTTCCCTTCTGCCACCATGGTTAGCAAGGGCGAGGAGCTGTTCACCGGGGTGGTGCCCATCCTGGTCGAGCTGGACGGCGACGTAAACGGCCACAAGTTCAG
CLIC4	Endogenous (CasMINI)	GATAGACAAGGTATAGTAGTTATCTTAAAATATACACTCCTAAGCAGTATTATTTTAAAATCCTGTACCCTGGCTACTGTTTCTACCCGAATTCCCCTCTCTTTAATTTGGAGACACTCCACCACAAACTTTTCACTTTAGAGGTAGCTTGCCATCTCTCAGGAGCCCTCACCATTGTGT
COL8A1	Endogenous (CasMINI)	GAGGTCAAGGTTGGAAAGAAGCCAGAGTGGGAATAATGTGGGGCATAGCAGCCAGGAAATAAGTGTAGATTCATTCTTCAGACCATGGGACGCTATTGGGTATGGGGACTGGGGTACAGAAGCAGGAGAATGCCATGATCTGATCTACATTTTTCAAAGTGCACCTCATCTGCTGTGCAC
KRT1	Endogenous (CasMINI)	GTGCATGGTATTTAAGAGATTTGCCTTCCAAAATTTTGTTAGGTATATTACCATAAAAACTGGTGTGCATCCCCAGGCTCTCCACACATGGCAAAAGTATATCAGGAAAATTCAAAATTGGATTTGAAATTTGTTGTGGATAACCTTGGATTGGCACTATTAATGATTAAGCAAAAAATT
NLRC4	Endogenous (CasMINI)	TCAGTCTTCCTTGTGGGAGGCTGTTGTCAAATGTCTGATAATCCTGCACTGTCCTCTTCACATTGTAGAGGGAGACATCCAGTGATAGGACGTTCTGTGTGTCTAAGGGAGGCGGTGAATTTTTGACAGGCTAACTCCACTAGGGGGTGATTGGGCAAGCAAAATGGCCCCTTCTTTGTA
P2RX5	Endogenous (CasMINI)	ATCGCCGAGATTTGACTCCTGGAGAGCAAGGAATGGGCCATAGCCTTGTGTTAAGTCCTTGTATGTACACATAGGCCCGGACGAAACGGATCCTAAGGGCCTACATAAGGAAAGAACTTATTAACATCCTAAGAAGCAGTAACAGTTAATATGTATTAAGAGCTCCCTGGGCCGGGCACG
TAOK1	Endogenous (CasMINI)	TAATTGCTGTTTTCGTTGCTGCAGTACTTTACAAACTTCTAGTTCGTTGAGACTTAGTGACCATGTGGCATCAAGTTCCTCGCACACAAGCGGAAACACCACTTCCACAAGTCTCAAGCCTCAGTGCTAAAGTACTACTGAAAAGGAACTAGGAAGTTTGGCCAATTAAAAAAAAAAAGT
TTR	Endogenous (CasMINI)	TTCACACCTTATAGGAAAACCAGTGAGTCTGGAGAGCTGCATGGGCTCACAACTGAGGAGGAATGTGTAGAAGGGATCGCTCAAGTGGACCTAGACACCAAATCTTACTGGAAGGCACTTGGCATCTCCCCATTCCATGAGCATGCAGAGGTGAGTATACAGACCTTCGAGGGTTGTTTT
AGBL1	Endogenous (TnpB)	TGACATTTTATTTCAGGGCATGCCCACTCTGTTGTGTATCATCAGGTGGATTTGTGTTTTACTGTGTTTTGTTCTTTGTCCTGGACATGGTACCCATTTTAATCATTCCTCCCTTAGGATATCCCATGGATAAAATCTAATCCCCCTCATCCGTGCCTGAATTTTCCCATGTGAAGTTCT
EMX1	Endogenous (TnpB)	CACCCTAGTCATTGGAGGTGACATCGATGTCCTCCCCATTGGCCTGCTTCGTGGCAATGCGCCACCGGTTGTTGTGATGGGAGTTTGGTGGCTTCTGCTCGGACTCAGGCCCTTCCTCCTCCAGCTTCTGCCGTTTGTACTTTGTCCTCCGGTTCTGGAACCACACCTTCACCTGGGCCA
RUNX1	Endogenous (TnpB)	AGCCGAATAAACTTTTCTTTATATATTACCCAGTCTATAATATATAAGACTACGACAACTTGATATTATTGTTGTTGATCATACTCATGCCCAGTTTTTGAGTGTTAACCATGGGCTGGCTCTAATGTCCACTGCTTTATGTTTCACAGTGGTCCTAGGATCTGCTAGTATAATTATTAC
TTLL11	Endogenous (TnpB)	ACCACCGTGTGTATTAACCTGAAATCCACCTCACCTTGATGGATATTTTTGCCAATCTCCCATTTGGTTTGTTGAATGTGAGAACCCGGCGCCCCTATGGCATATGAATTTCTCCCTCACAAAATAAGTCTAAATTTTTTTCTGTTCCTGGAGATGAAGGAGCTCTGCAGAATAGGCCAC
TTR	Endogenous (TnpB)	AAAGGTTCCCTTTCCTATTATACAAGAAAAAATTCACAACACTCTGAGAAGCAAATTTCTTTTTGACTTTGTTGAAAATCCACGGCAGCCTATGACTTGAACTTACATGAAACTACTCATAGTCTATTCATTCCACTTTATATGAATATTGATGTATCTGCTGTTGAAATAATAGTTTAT
VEGFA	Endogenous (TnpB)	CAGGCCATGTCCCTTGGAACTTGAGTACATCGTGTGATCTCTGGAATGAAAACAGGCCTTCACCAGTGTTGTTGGTGGAAAGCGGCAAACCGTGCTTCAAACACAGTAGGAGGGACTTACGTTAGATTTTGGAAGGACTTGCCTGATTCGGAAGCTCCAAAGAGTGGCATTACAGAGCTG
NLRC4 (sgRNA 2)	Endogenous (SpCas9)	GAGGCTGTTGTCAAATGTCTGATAATCCTGCACTGTCCTCTTCACATTTTAGAGGGAGACACAAGTTGATAGGGAGTTCTGTGTGTCTACAGGATGCGGTGAATTTTTGACAGGCTAACTCCACTAGGGGGTGATTGGGCAAGCAAAATGGCCCCTTCTTTGTAGGGCCTTTTCCCGGGG
P2RX5 (sgRNA 1)	Endogenous (SpCas9)	TTAGGCTGCCACTGATGCAAAATCGCCGAGATTTGACTCCTGGAGAGCAAGGAATGGGCCATAGCCTTGTGTTAAGTCCTTGTATTTACCTATATGCCATTCAGAAACGGGCCCTAAGGGCCTACATAAGGAAAGAACTTATTAACATCCTAAGAAGCAGTAACAGTTAATATGTATTAA
EMX1 (sgRNA 3)	Endogenous (SpCas9)	CTCCTGAGTTTCTCATCTGTGCCCCTCCCTCCCTGGCCCAGGTGAAGGTGTGGTTCCAGAACCGGAGGACAAAGTACAAACGGCAGAAGTGGGATGAGGAAGGGCCTGAGTCCGAGCAGAAGAAGAAGGGCTCCCATCACATCAACCGGTGGCGCATTGCCACGAAGCAGGCCAATGGGG
RUNX1 (sgRNA 2)	Endogenous (SpCas9)	AGTTTTCTTATCTGCAAAAGACGAGTAATAATTATACTAGCAGATCCTAGGACCACTGTGAAACATAAAGCAGTGGACATTAGAGCCAATCCATTGTTAACACTCAAAAACTGTTAGCTGTTATGATCAACATCAATAATATCAAGTTGTCGTAGTCTTATATATTATAGACTGGGTAAT
TTR (sgRNA 1)	Endogenous (SpCas9)	CTATTATTTCAACAGCAGATACATCAATATTCATATAAAGTGGAATGAATAGACTATGAGTAGTTTCATGTAAGTTCAAGTCATGTTACGCAGTTGATTTTCATCAAAGTCAAAAAGAAATTTGCTTCTCAGAGTGTTGTGAATTTTTTCTTGTATAATAGGAAAGGGAACCTTTGGTCA
