## Supplementary Table 4 for "Directed evolution of compact RNA-guided nucleases for enhanced activity in mammalian cells"

### Sheet: Plasmids
Plasmids used in the study
Name	Description	Reference	Addgene ID	Comment
pCMV-VSV-G	lentiviral envelope plasmid	Stewart et al. 2003	8454
pCMV-dR8.2 dvpr	lentiviral packaging plasmid	Stewart et al. 2003	8455
LTR-EF1α-PAM -Target CM1-EGFP-PGK-BSD-LTR	lentiviral, with HDR reporter for Target CM1	this study	n.a.	based on Addgene ID 60954 (Gilbert et al. 2014)
LTR-EF1α-PAM -Target CM2-EGFP-PGK-BSD-LTR	lentiviral, with HDR reporter for Target CM2	this study	n.a.	based on Addgene ID 60954 (Gilbert et al. 2014)
LTR-EF1α-TAM - Target TB1-EGFP-PGK-BSD-LTR	lentiviral, with HDR reporter for Target TB1	this study	n.a.	based on Addgene ID 60954 (Gilbert et al. 2014)
LTR-EF1α-TAM -Target TB2 -EGFP-PGK-BSD-LTR	lentiviral, with HDR reporter for Target TB2	this study	n.a.	based on Addgene ID 60954 (Gilbert et al. 2014)
EFa-2xNLS-CasMINI-PGK-Puro-T2A-mCherry	lentiviral, for stable or transient expression of CasMINI	this study	n.a.	based on Addgene ID 52962 (Sanjana et al. 2014)
EFa-2xNLS-TnpB-PGK-Puro-T2A-mCherry	lentiviral, for stable or transient expression of TnpB	this study	n.a.	based on Addgene ID 52962 (Sanjana et al. 2014)
hU6-sgRNA	transient expression of sgRNA for CasMINI; used for selection for HDR	this study	n.a.	based on pUC19
hU6-ωRNA	transient expression of ωRNA for TnpB; used for selection for HDR	this study	n.a.	based on pUC19
hU6-sgRNA-EF1α(short)-BFP	transient expression of guide sgRNA for CasMINI; used for testing editing in HEK293T, NIH-3T3 cell lines	this study	n.a.	based on pUC19
hU6-ωRNA-EF1α(short)-BFP	transient expression of guide sgRNA for TnpB; used for testing editing in HEK293T, NIH-3T3 cell lines	this study	n.a.	based on pUC19
ISDra2TnpB-T2A-mCherry-U6-ωRNA*	transient co-expression of ωRNA with TnpB ("all-in-one"); used for testing editing in HEK293T and Hepa 1-6 cell lines	Li et al, 2024	212967	ωRNA* is identical in sequence to Trim2 ωRNA
CasMINI-T2A-mCherry-hU6-sgRNA	transient co-expression of sgRNAs with CasMINI ("all-in-one"); used for testing editing in HEK293T and Hepa 1-6 cell lines	this study	n.a.	adopted for CasMINI system from Addgene ID 212967
SpCas9-2A-EGFP-hU6-sgRNA	transient co-expression of sgRNAs with Spcas9 ("all-in-one"); used for testing editing in HEK293T cell line	Ran et al. 2013	48138
ssAAV9-p3-CasMINI_hU6_sgRNA	ssAAV construct for in vivo delivery of CasMINI or Cas12f1Super in "TnpBmax" design	Marquart et al. 2024	n.a.
scAAV9-p3-TnpB_hU6_sgRNA	scAAV construct for in vivo delivery of TnpB or TnpBSuper in "TnpBmax" design	Marquart et al. 2024	n.a.
pET28-His6-GFP-2xNLS-CasMINI	recombinant expression of His-tagged CasMINI	this study	n.a.
pET28-His6-GFP-2xNLS-Cas12f1Super	recombinant expression of His-tagged Cas12f1Super	this study	n.a.
T3-NLS-TnpB-NLS	in vitro transcription for TnpB mRNA production; used for editing T cells	this study	n.a.
T3-NLS-TnpBSuper-NLS	in vitro transcription for TnpBSuper mRNA production; used for editing T cells	this study	n.a.
ABE8e-dCasMINI	transient expression of CasMINI base editor	this study	n.a.	based on Addgene ID 138489
ABE8e-dCas12f1Super	transient expression of Cas12f1Super base editor	this study	n.a.	based on Addgene ID 138489
pTK1909	plasmid used for cloning targets for in vitro cleavage assays	this study	n.a.	based on pUC18
pTK1910	plasmid with KRT1 for in vitro cleavage assays	this study	n.a.	based on pUC18
pTK1911	plasmid with Target CM1 for in DNA vitro cleavage assays	this study	n.a.	based on pUC18
