## Supplementary Table 5 for "Directed evolution of compact RNA-guided nucleases for enhanced activity in mammalian cells"

### Sheet: sgRNA templates 
Name	Sequence, 5’-3’ (T7 promoter – sgRNA scaffold – target)	Description
sgRNA1	GCGAATTAATACGACTCACTATAGGGACCGCTTCACTTAGAGTGAAGGTGGGCTGCTTGCATCAGCCTAATGTCGAGAAGTGCTTTCTTCGGAAAGTAACCCTCGAAACAAAGAAAGGAATGCAACCATCCCCAGGACACACACAC	KRT1 targeting sgRNA
sgRNA2	GCGAATTAATACGACTCACTATAGGGACCGCTTCACTTAGAGTGAAGGTGGGCTGCTTGCATCAGCCTAATGTCGAGAAGTGCTTTCTTCGGAAAGTAACCCTCGAAACAAAGAAAGGAATGCAACGCCAGAGCCGGGGTGTGCAG	Target CM1 targeting sgRNA
