## Supplementary Table 6 for "Directed evolution of compact RNA-guided nucleases for enhanced activity in mammalian cells"

### Sheet: Sheet1
Protein	Guide RNA	Length (nt)	Sequence 5'-3'
CasMINI	ge4.1	100	ACCGCUUCACUUAGAGUGAAGGUGGGCUGCUUGCAUCAGCCUAAUGUCGAGAAGUGCUUUCUUCGGAAAGUAACCCUCGAAACAAAGAAAGGAAUGCAAC
TnpB	ωRNA	230	AUUCAAGAAUCCCGAAGUGAAGAAUCUUGCCGUCCGUACAUGGACUUGCCCGAACUGUGGGGAAACCCAUGACCGAGACGAGAACGCUGCGCUGAACAUUCGGCGUGAAGCGUUGGUGGCUGCGGGAAUCUCAGACACCUUAAACGCUCAUGGAGGCUAUGUCAGACCUGCUUCGGCGGGCAAUGGUCUGCGAAGUGAGAAUCACGCGACUUUAGUCGUGUGAGGUUCAA
TnpB	Trim2 ωRNA	99	UGGUGGCUGCGGGAAUCUCAGACACCUUAAACGCUCAUGGAGGCUAUGAAAAUGGUCUGCGAAGUGAGAAUCACGCGACUUUAGUCGUGUGAGGUUCAA
